# Aromatic polyketide biosynthesis: fidelity, evolution and engineering

**DOI:** 10.1101/581074

**Authors:** Zhiwei Qin, Rebecca Devine, Matthew I. Hutchings, Barrie Wilkinson

## Abstract

We report the formicapyridines which are structurally and biosynthetically related to the pentacyclic fasamycin and formicamycin aromatic polyketides but comprise a rare pyridine moiety. These new compounds are trace level metabolites formed by derailment of the major biosynthetic pathway. Inspired by evolutionary logic we show that rational mutation of a single gene in the biosynthetic gene cluster leads to a significant increase both in total formicapyridine production and their enrichment relative to the fasamycins/formicamycins. Our observations broaden the polyketide biosynthetic landscape and identify a non-catalytic role for ABM superfamily proteins in type II polyketide synthase assemblages for maintaining biosynthetic pathway fidelity.
