## Supplementary data set 2 for "Aromatic polyketide biosynthesis: fidelity, evolution and engineering"

### Sheet: Calibration curve
Fasamycin C		Formicamycin C		Formicapyridine D		Formicapyridine D		Fasamycin F
Concentration (µM)	Integration area (UV = 285 nm)	Concentration (µM)	Integration area (UV = 285 nm)	Concentration (µM)	Integration area (UV = 390 nm)	Concentration (µM)	Integration area (Ion + mode)	Concentration (µM)	Integration area (Ion + mode)
10	311231	10	60965	5	32636	5	70626450	5	3390771
50	959023	50	236010	10	64546	10	169889881	10	6058906
200	3826219	200	725461	25	140566	25	309979434	100	56626644
				50	313650	50	674093234

### Sheet: Statistics
		ΔforS					WT
		fasamycin	Formicamycin	Formicapyridine (based on ion)	Formicapyridine (based on UV)	Fasamycin F	fasamycin	Formicamycin	Formicapyridine (based on ion)	Formicapyridine (based on UV)	Fasamycin F
Record	Sample 1	517192	1404389	1096401257	641895	12386651	504673	3733891	57965640	19585	NA
	Sample 2	534911	1165723	1024306238	558033	12880490	485555	3856732	52253781	18049	NA
	Sample 3	600544	1208956	1064282539	591373	12646038	504886	3422594	52888788	21191	NA
Concentration [in extract sample] (µM)	Sample 1	23.3714	396.468	83.1824	103.757	21.1531	22.7008	1075.01	3.44253	3.43472	0
	Sample 2	24.3205	326.949	77.6463	90.2378	22.0333	21.6767	1110.79	3.00392	3.1871	0
	Sample 3	27.8364	339.542	80.716	95.6125	21.6154	22.7122	984.335	3.05268	3.69362	0
Concentration mean (µM)		25.1761	354.32	80.5149	96.5358	21.6006	22.3632	1056.71	3.16638	3.43848	0
Standard error		2.35222	37.0407	2.77351	6.80681	0.440297	0.594589	65.1838	0.240392	0.253281	0
	formicapyridines (based on ion)
		ΔforS	WT
		80.51	3.17
	Std Error	2.77	0.24
	formicapyridines (based on UV)
		ΔforS	WT
		96.5	3.4
	Std Error	6.8	0.3
	fasamycins
		ΔforS	WT
		25.18	22.36
	Std Error	2.35	0.59
	formicamycins
		ΔforS	WT
		354.12	1056.71
	Std Error	37.04	65.18
	Fasamycin F
		ΔforS	WT
		21.6	0
	Std Error	0.44
	All prodcuts combined
		ΔforS	WT
	Sample 1	627.932	1104.59
	Sample 2	541.187	1138.66
	Sample 3	565.322	1013.79
Concentration mean (µM)		578.147	1085.68
Standard error		44.7721	64.5445
									NOTE 1:- the concentrations above relate to the measured concentration in the generated sample. However, these are 10x concentrated versus the agar sample fom which they are extraced, therefore these numbers are divided by 10 to give the titre information which is provided in Figure 6 of the mani manuscript.
	fasamycin + formicamycin combined
		ΔforS	WT
	Sample 1	440.992	1097.71
	Sample 2	373.303	1132.47
	Sample 3	388.994	1007.05
Concentration mean (µM)		401.096	1079.08						Note 2:- the formicapyridine data was analysed using both UV and MS methods. These were in good agreement, with the UV data suggesting a slightly higher titre than the MS calibration. For reportimg in Figure 6 of the main manuscript we chose to report the MS based data as this allowed for the fact fasamycin F overlapped with one of the formicpyridines and increased the UV absorbance slightly.
Standard error		35.4306	64.7539
